# SureTypeSC - A Random Forest and Gaussian Mixture predictor of high confidence genotypes in single cell data

**DOI:** 10.1101/393256

**Authors:** Ivan Vogel, Robert C. Blanshard, Eva R. Hoffmann

## Abstract

**Motivation:** Accurate genotyping of DNA from a single cell is required for applications such as *de novo* mutation detection, linkage analysis and lineage tracing. However, achieving high precision genotyping in the single cell environment is challenging due to the errors caused by whole genome amplification. Two factors make genotyping from single cells using single nucleotide polymorphism (SNP) arrays challenging. The lack of a comprehensive single cell dataset with a reference genotype and the absence of genotyping tools specifically designed to detect noise from the whole genome amplification step. Algorithms designed for bulk DNA genotyping cause significant data loss when used for single cell applications.

**Results:** In this study, we have created a resource of 28.7 million SNPs, typed at high confidence from whole genome amplified DNA from single cells using the Illumina SNP bead array technology. The resource is generated from 104 single cells from two cell lines that are available from the Coriell repository. We used mother-father-proband (trio) information from multiple technical replicates of bulk DNA to establish a high quality reference genotype for the two cell lines on the SNP array. This enabled us to develop SureTypeSC - a two-stage machine learning algorithm that filters a substantial part of the noise, thereby retaining the majority of the high quality SNPs. SureTypeSC also provides a simple statistical output to show the confidence of a particular single cell genotype using Bayesian statistics.
