## Supplemental Methods, Supplemental Figures and Supplemental Tables for "SureTypeSC - A Random Forest and Gaussian Mixture predictor of high confidence genotypes in single cell data": Table_S1.xlsx

### Sheet: Table S1
Table S1. Parental inheritance rules to generate reference genotype for proband GM07228a.
mother (GM07224)	father (GM07225)	proband (GM07228)
AB	AB	{AB,AA,BB}
AA	AA	{AA}
BB	BB	{BB}
AB	BB	{AB,BB}
AB	AA	{AA,AB}
AA	BB	{AB}
aThe operations are symmetrical and the genotypes between mother and father can be swapped, since they are are not phased; therefore mother being heterozygous and father being homozygous is the same as father being heterozygous and mother being homozygous
