## Supplemental Methods, Supplemental Figures and Supplemental Tables for "SureTypeSC - A Random Forest and Gaussian Mixture predictor of high confidence genotypes in single cell data": Table_S2.xlsx

### Sheet: Table S2
Table S2. Detailed summary of genotype calls from single cells
		QC001a
Dataset	Region	Positive SNP (M)	Positive SNP (M %)	Positive SNPs (SD)	Positive SNPs (SD%)	Negative SNP (M)	Negative SNP (M %)	Negative SNP (SD)	Negative SNP (SD %)	No calls (M)	No calls (M %)	No calls (SD)	No calls (SD %)
GM07228	AB	43226.7	0.0782742	7633.15	0.013822	1949.1	0.00352941	1583.31	0.00286703	27389	0.0495956	3585.68	0.00649289
	AA,BB	174822	0.316564	4424.14	0.00801115	28332.6	0.0513043	6971.22	0.0126234
	all	218048	0.394838	11047.1	0.0200039	30281.7	0.0548337	7969.73	0.0144315
GM12878	AB	39897.7	0.0722461	8798.84	0.0159328	1989.85	0.00360318	1637.88	0.00296585	21364.8	0.038687	3835.28	0.00694486
	AA,BB	183544	0.332358	4585.32	0.00830302	29732.1	0.0538385	8139.3	0.0147385
	all	223441	0.404604	12822.7	0.0232192	31722	0.0574416	9426.53	0.0170694
	Total	22,925,096 (79.8%)				3,215,551 (11.2%)				2,571,343 (9%)
	Precision	0.876923
		QC015b
Dataset	Region	Positive SNP (M) c	Positive SNP (M %)	Positive SNPs (SD)	Positive SNPs (SD %)	Negative SNP (M) d	Negative SNP (M %)	Negative SNP (SD)	Negative SNP (SD %)	No calls (M) e	No calls (M %)	No calls (SD)	No calls (SD %)
GM07228	AB	30381.6	0.0550146	7037.53	0.0127434	666.414	0.00120673	564.262	0.00102176	54499.2	0.0986862	7432.4	0.0134585
	AA,BB	168863	0.305775	7028.92	0.0127279	21308.4	0.038585	6313.56	0.0114325
	all	199245	0.36079	13087	0.0236977	21974.9	0.0397917	6633.59	0.012012
GM12878	AB	27357.1	0.0495378	8075.28	0.0146226	715.543	0.00129569	665.144	0.00120443	49343.3	0.08935	8393.79	0.0151993
	AA,BB	176238	0.31913	8101.72	0.0146705	22873.7	0.0414192	7355.39	0.013319
	all	203596	0.368668	15729.8	0.0284833	23589.2	0.0427149	7831.33	0.0141808
	Total	20,921,603 (72.9%)				2,359,645 (8.2%)				5,430,742 (18.9%)
	Precision	0.89889
a GenCall cutoff 0.01
b GenCall cutoff 0.15
c mean value of SNPs concordant with the reference genotype
d mean value of SNPs not concordant with the reference genotype
e calls that did not meet the defined threshold
