## Supplemental Methods, Supplemental Figures and Supplemental Tables for "SureTypeSC - A Random Forest and Gaussian Mixture predictor of high confidence genotypes in single cell data": Table_S4.xlsx

### Sheet: Table S4
Table S4. Results of the cross-fold validation on dataset GM12878a
Algorithm/Metrics	precision	recall	accuracy	f1 score
GDAb	0.94 ± 6×10-3	0.86±8.7×10-3	0.83±6.7×10-3	0.9±4.6×10-3
RF b	0.95±4×10-4	0.75±4.4×10-3	0.74±3.6×10-3	0.84±2.8×10-3
RF-GDAb	0.94±3×10-4	0.86±5.1×10-3	0.83±4.2×10-4	0.9±2.8×10-3
GenCall b	0.9±8×10-4	0.86±6.5×10-3	0.8±5.4×10-3	0.88±3.6×10-3
athe dataset was subjected to minimal QC (GenCall score cutoff 0.01) and then randomly split into 10 subsets, 9 subsets were used for training and the rest was used for testing, this procedure was repeated 10 times, then the average and confidence intervals (at 95%) were calculated; results are displayed as proportions
bscore of 0.5 was used for GDA, RF and RF-GDA and default score 0.15 for GenCall
