## Supplemental Methods, Supplemental Figures and Supplemental Tables for "SureTypeSC - A Random Forest and Gaussian Mixture predictor of high confidence genotypes in single cell data": Table_S5.xlsx

### Sheet: Table S5
Table S5. Performance evaluation using Paired t-test on testing folds of 10-fold cross validationa
		accuracy			f1-score			precision			recall
Algorithm1	Algorithm2	Confidence interval [from; to]	P-value	Mean difference estimate	Confidence interval [from; to]	P-value	Mean difference estimate	Confidence interval [from; to]	P-value	Mean difference estimate	Confidence interval [from; to]	P-value	Mean difference estimate
GDA	GenCall	0.031237116924697;0.04144527302769	6.07048e-08	0.0363412	0.0172280479931047;0.0240948490006725	2.6119e-07	0.0206614	0.0392663276951885;0.0414106059859627	2.16145e-14	0.0403385	-0.00267268067345245;0.0100513375617167	0.222053	0.00368933
GDA	RF	0.0818804519147414;0.0923651542853308	3.30702e-11	0.0871228	0.0589458263798595;0.0657857101005997	1.44028e-11	0.0623658	-0.00732669256273563;-0.00536499122701209	1.39651e-07	-0.00634584	0.103978981518507;0.118407472196273	6.48745e-11	0.111193
GenCall	RF	0.0450730882458867;0.0564901280017985	8.59925e-09	0.0507816	0.0377704100286412;0.0456382294580408	1.82123e-09	0.0417043	-0.047453551161204;-0.0459150663096949	2.93325e-16	-0.0466843	0.100221311001008;0.114786485825508	9.54194e-11	0.107504
RF-GDA	GDA	-0.00706654801969047;0.0047889673178269	0.674096	-0.00113879	-0.00479149897134902;0.00334142856789002	0.696117	-0.000725035	-0.000867110983386679;0.00101921736865269	0.859302	7.60532e-05	-0.0094060905144469;0.00646553419333012	0.68496	-0.00147028
RF-GDA	GenCall	0.0317474747543888;0.0386573344961346	2.58892e-09	0.0352024	0.0176528228333068;0.0222200037570113	1.01477e-08	0.0199364	0.0394350258904042;0.041394014176013	9.42999e-15	0.0404145	-0.00196549134809383;0.00640359191524131	0.260915	0.00221905
RF-GDA	RF	0.0815251773825246;0.090442848115684	8.73004e-12	0.085984	0.0584470043986943;0.0648344616783059	8.66302e-12	0.0616407	-0.00689777498953219;-0.00564180241494951	3.10001e-09	-0.00626979	0.103818544327021;0.115627353066642	1.21632e-11	0.109723
aThe mean differences, confidence intervals and p-value were calculated using paired t-test on performance results of 46 single cell samples from GM12878
