## Supplemental Methods, Supplemental Figures and Supplemental Tables for "SureTypeSC - A Random Forest and Gaussian Mixture predictor of high confidence genotypes in single cell data": Table_S6.xlsx

### Sheet: Table S6
Table S6.	Analysis of statistical differences between the tested algorithms on independent dataset GM12878 with paired t-test
		region	heterozygous				homozygous
algorithm1	algorithm2	metrics	meana	upperb	lowerc	pvald	mean	upper	lower	pval
GDA	GenCall	accuracy	-0.044758	-0.0394461	-0.0500699	3.50775e-21	-0.0159354	-0.0132474	-0.0186235	1.51746e-15
		f1_score	-0.0395899	-0.0381705	-0.0410092	2.53182e-43	-0.0135771	-0.0125741	-0.0145802	1.28163e-29
		precision	0.0248694	0.0342882	0.0154506	3.16883e-06	0.0330807	0.0347316	0.0314298	5.53133e-37
		recall	-0.0639064	-0.0621432	-0.0656697	2.19179e-48	-0.06295	-0.0618446	-0.0640553	3.6021e-57
		roc_auc_score	0.136652	0.151486	0.121818	1.0351e-22	0.165346	0.169996	0.160696	5.14486e-48
	RF	accuracy	-0.0800522	-0.07507	-0.0850344	8.24496e-33	-0.0347157	-0.0319467	-0.0374848	3.27727e-28
		f1_score	-0.0610128	-0.0588805	-0.0631451	8.16247e-44	-0.0237235	-0.0214215	-0.0260255	1.11634e-24
		precision	-0.000178556	7.57959e-05	-0.000432908	0.16427	0.0141921	0.0148918	0.0134924	3.2439e-37
		recall	-0.0843393	-0.0801643	-0.0885143	3.8754e-37	-0.0633928	-0.0577718	-0.0690137	2.73184e-26
		roc_auc_score	0.00947698	0.0125543	0.00639964	1.56109e-07	0.0230638	0.024513	0.0216147	1.24424e-32
	RF-GDA	accuracy	-0.213486	-0.205805	-0.221166	2.95362e-43	-0.00139925	-0.000843251	-0.00195525	7.3136e-06
		f1_score	-0.151747	-0.149502	-0.153992	1.6463e-60	-0.000575567	-0.000138424	-0.00101271	0.0110148
		precision	-0.00102049	-0.000580392	-0.00146059	2.73396e-05	-0.00241704	-0.00193587	-0.00289821	3.60329e-13
		recall	-0.225609	-0.220235	-0.230982	3.06174e-51	0.00116513	0.00232495	5.30211e-06	0.0490052
		roc_auc_score	-0.0449716	-0.0424268	-0.0475163	1.33199e-34	0.00167257	0.00250653	0.000838615	0.000206277
GenCall	GDA	accuracy	0.044758	0.0500699	0.0394461	3.50775e-21	0.0159354	0.0186235	0.0132474	1.51746e-15
		f1_score	0.0395899	0.0410092	0.0381705	2.53182e-43	0.0135771	0.0145802	0.0125741	1.28163e-29
		precision	-0.0248694	-0.0154506	-0.0342882	3.16883e-06	-0.0330807	-0.0314298	-0.0347316	5.53133e-37
		recall	0.0639064	0.0656697	0.0621432	2.19179e-48	0.06295	0.0640553	0.0618446	3.6021e-57
		roc_auc_score	-0.136652	-0.121818	-0.151486	1.0351e-22	-0.165346	-0.160696	-0.169996	5.14486e-48
	RF	accuracy	-0.0352942	-0.0332997	-0.0372886	1.25527e-34	-0.0187803	-0.013704	-0.0238565	2.19177e-09
		f1_score	-0.021423	-0.0198748	-0.0229711	5.01321e-30	-0.0101464	-0.00714195	-0.0131508	2.00527e-08
		precision	-0.025048	-0.0157717	-0.0343243	2.10986e-06	-0.0188886	-0.0178854	-0.0198917	8.39606e-36
		recall	-0.0204329	-0.0150125	-0.0258532	1.35939e-09	-0.000442797	0.00495145	-0.00583705	0.869424
		roc_auc_score	-0.127175	-0.114576	-0.139774	2.59841e-24	-0.142282	-0.137013	-0.147552	1.06951e-42
	RF-GDA	accuracy	-0.168728	-0.165549	-0.171906	8.439e-56	0.0145362	0.0172319	0.0118405	3.67682e-14
		f1_score	-0.112157	-0.11001	-0.114304	1.72182e-55	0.0130016	0.0140741	0.011929	1.34774e-27
		precision	-0.0258899	-0.0161024	-0.0356774	3.06721e-06	-0.0354977	-0.0335295	-0.037466	5.50225e-35
		recall	-0.161702	-0.155037	-0.168367	1.22149e-40	0.0641151	0.0657759	0.0624543	1.30787e-49
		roc_auc_score	-0.181624	-0.165633	-0.197614	2.03389e-26	-0.163673	-0.158534	-0.168813	7.00109e-46
RF	GDA	accuracy	0.0800522	0.0850344	0.07507	8.24496e-33	0.0347157	0.0374848	0.0319467	3.27727e-28
		f1_score	0.0610128	0.0631451	0.0588805	8.16247e-44	0.0237235	0.0260255	0.0214215	1.11634e-24
		precision	0.000178556	0.000432908	-7.57959e-05	0.16427	-0.0141921	-0.0134924	-0.0148918	3.2439e-37
		recall	0.0843393	0.0885143	0.0801643	3.8754e-37	0.0633928	0.0690137	0.0577718	2.73184e-26
		roc_auc_score	-0.00947698	-0.00639964	-0.0125543	1.56109e-07	-0.0230638	-0.0216147	-0.024513	1.24424e-32
	GenCall	accuracy	0.0352942	0.0372886	0.0332997	1.25527e-34	0.0187803	0.0238565	0.013704	2.19177e-09
		f1_score	0.021423	0.0229711	0.0198748	5.01321e-30	0.0101464	0.0131508	0.00714195	2.00527e-08
		precision	0.025048	0.0343243	0.0157717	2.10986e-06	0.0188886	0.0198917	0.0178854	8.39606e-36
		recall	0.0204329	0.0258532	0.0150125	1.35939e-09	0.000442797	0.00583705	-0.00495145	0.869424
		roc_auc_score	0.127175	0.139774	0.114576	2.59841e-24	0.142282	0.147552	0.137013	1.06951e-42
	RF-GDA	accuracy	-0.133433	-0.130249	-0.136618	3.34665e-51	0.0333165	0.0362244	0.0304085	1.41999e-26
		f1_score	-0.0907343	-0.0885545	-0.092914	4.51291e-51	0.0231479	0.0256275	0.0206683	6.09105e-23
		precision	-0.000841936	-0.000312104	-0.00137177	0.0025163	-0.0166092	-0.0155662	-0.0176521	1.21017e-32
		recall	-0.141269	-0.139049	-0.14349	2.49972e-59	0.0645579	0.0709011	0.0582147	1.8604e-24
		roc_auc_score	-0.0544485	-0.0508993	-0.0579978	6.06713e-32	-0.0213913	-0.0205502	-0.0222323	1.514e-41
RF-GDA	GDA	accuracy	0.213486	0.221166	0.205805	2.95362e-43	0.00139925	0.00195525	0.000843251	7.3136e-06
		f1_score	0.151747	0.153992	0.149502	1.6463e-60	0.000575567	0.00101271	0.000138424	0.0110148
		precision	0.00102049	0.00146059	0.000580392	2.73396e-05	0.00241704	0.00289821	0.00193587	3.60329e-13
		recall	0.225609	0.230982	0.220235	3.06174e-51	-0.00116513	-5.30211e-06	-0.00232495	0.0490052
		roc_auc_score	0.0449716	0.0475163	0.0424268	1.33199e-34	-0.00167257	-0.000838615	-0.00250653	0.000206277
	GenCall	accuracy	0.168728	0.171906	0.165549	8.439e-56	-0.0145362	-0.0118405	-0.0172319	3.67682e-14
		f1_score	0.112157	0.114304	0.11001	1.72182e-55	-0.0130016	-0.011929	-0.0140741	1.34774e-27
		precision	0.0258899	0.0356774	0.0161024	3.06721e-06	0.0354977	0.037466	0.0335295	5.50225e-35
		recall	0.161702	0.168367	0.155037	1.22149e-40	-0.0641151	-0.0624543	-0.0657759	1.30787e-49
		roc_auc_score	0.181624	0.197614	0.165633	2.03389e-26	0.163673	0.168813	0.158534	7.00109e-46
	RF	accuracy	0.133433	0.136618	0.130249	3.34665e-51	-0.0333165	-0.0304085	-0.0362244	1.41999e-26
		f1_score	0.0907343	0.092914	0.0885545	4.51291e-51	-0.0231479	-0.0206683	-0.0256275	6.09105e-23
		precision	0.000841936	0.00137177	0.000312104	0.0025163	0.0166092	0.0176521	0.0155662	1.21017e-32
		recall	0.141269	0.14349	0.139049	2.49972e-59	-0.0645579	-0.0582147	-0.0709011	1.8604e-24
		roc_auc_score	0.0544485	0.0579978	0.0508993	6.06713e-32	0.0213913	0.0222323	0.0205502	1.514e-41
a mean of differences of algorithm1 and algorithm2 from 46 cells of GM12878
b lower bound of the 95% confidence interval
c upper bound of the 95% confidence interval
c p value
