## Supplemental Methods, Supplemental Figures and Supplemental Tables for "SureTypeSC - A Random Forest and Gaussian Mixture predictor of high confidence genotypes in single cell data": Table_S7.xlsx

### Sheet: Table S7
Table S7.	Real and GDA-approximated parameters of the heterozygous clusters
A. Data parameters – ground trutha
		Data ID	Class	Mean.m	Mean.a	Var.m	Var.a	Cov	Eigenvalue1	Eigenvalue2	Eigenvec1.1	Eigenvec1.2	Eigenvec2.1	Eigenvec2.2
		7228	0	-0.380653	-3.60578	1.02916	1.4786	0.121095	1.50915	0.998614	0.244621	0.969619	-0.969619	0.244621
		7228	1	-0.148059	-0.88633	0.72572	0.897949	0.194277	1.02434	0.599327	0.545329	0.838222	-0.838222	0.545329
		12878	0	-0.742115	-4.02319	0.891149	1.31914	-0.0501038	1.32493	0.885361	-0.114742	0.993395	-0.993395	-0.114742
		12878	1	-0.110228	-0.982858	0.839401	1.12599	0.203594	1.23166	0.733729	0.460676	0.887568	-0.887568	0.460676
B. Model parameters of the AB cluster after EM convergenceb
Measurement ID	Supporting Classifierc or data	Data ID	Class	Mean.m	Mean.a	Var.m	Var.a	Cov	Eigenvalue1	Eigenvalue2	Eigenvec1.1	Eigenvec1.2	Eigenvec2.1	Eigenvec2.2
M1	7228	7228	0	0.322016	-3.39443	8.37678	0.863595	0.749045	8.45073	0.789646	-0.995162	-0.098248	0.098248	-0.995162
	7228	7228	1	-0.39552	-1.0711	1.18405	1.34533	0.713932	1.98316	0.546216	0.666243	0.745735	-0.745735	0.666243
M2	12878	12878	0	-1.40257	-3.79026	5.6104	0.80812	-0.949698	5.79139	0.627129	-0.98232	0.187208	-0.187208	-0.98232
	12878	12878	1	-0.665148	-1.39395	2.16896	1.92922	1.30784	3.36242	0.73577	-0.738672	-0.674065	0.674065	-0.738672
M3	RF_7228	12878	0	-2.32868	-3.39596	3.80257	0.841839	-0.453284	3.87042	0.773997	-0.988984	0.14802	-0.14802	-0.988984
	rf_7228	12878	1	-0.0598425	-0.661125	0.447833	0.506471	0.132302	0.612664	0.341641	0.625957	0.779858	-0.779858	0.625957
	rf_7228	7228	0	-2.18724	-3.16684	3.97559	0.860855	-0.264532	3.99789	0.838548	-0.996463	0.0840272	-0.0840272	-0.996463
	rf_7228	7228	1	-0.101059	-0.678294	0.473704	0.521671	0.160328	0.6598	0.335575	0.652709	0.757609	-0.757609	0.652709
M4	RF_12878	7228	0	-2.34927	-3.07846	2.72931	0.89612	-0.484504	2.84948	0.775946	-0.970589	0.240741	-0.240741	-0.970589
	rf_12878	7228	1	-0.0970709	-0.726695	0.514162	0.564364	0.133157	0.674766	0.40376	0.638261	0.76982	-0.76982	0.638261
	rf_12878	12878	0	-1.40887	-3.54474	6.9048	0.792411	-0.93518	7.04468	0.652532	-0.988998	0.147929	-0.147929	-0.988998
	rf_12878	12878	1	-0.0732474	-0.761692	0.570546	0.667785	0.147572	0.77454	0.463791	0.586124	0.810222	-0.810222	0.586124
M5	GDA_12878	7228	0	0.367167	-3.62179	8.29378	0.704067	0.963699	8.41423	0.583613	-0.992279	-0.124026	0.124026	-0.992279
	gda_12878	7228	1	-0.18039	-0.793829	0.523693	0.692347	0.30294	0.922477	0.293563	0.60491	0.796294	-0.796294	0.60491
	gda_12878	12878	0	0.0285899	-4.0375	7.16911	0.749451	-0.135649	7.17197	0.746586	-0.999777	0.0211161	-0.0211161	-0.999777
	gda_12878	12878	1	-0.179184	-0.829621	0.563796	0.7479	0.28202	0.952512	0.359185	0.587243	0.809411	-0.809411	0.587243
M6	GDA_7228	12878	0	0.287468	-4.1176	13.1466	0.696748	-0.356316	13.1568	0.686559	-0.999591	0.0285851	-0.0285851	-0.999591
	gda_7228	12878	1	-0.123503	-0.770661	0.51006	0.648321	0.240496	0.829425	0.328956	0.601555	0.798831	-0.798831	0.601555
	gda_7228	7228	0	-1.13508	-3.72433	7.37491	0.609885	0.0149925	7.37495	0.609852	-0.999998	-0.00221616	0.00221616	-0.999998
	gda_7228	7228	1	-0.131437	-0.723489	0.433889	0.543521	0.192945	0.689286	0.288124	0.60279	0.7979	-0.7979	0.60279
C. Input data parameters before EM convergenced
Measurement ID	Supporting Classifier	Data ID	Class	Mean.m	Mean.a	Var.m	Var.a	Cov	Eigenvalue1	Eigenvalue2	Eigenvec1.1	Eigenvec1.2	Eigenvec2.1	Eigenvec2.2
D1	RF_7228	12878	0	-0.314787	-2.08232	1.67039	2.33597	0.344598	2.48224	1.52412	0.39072	0.920509	-0.920509	0.39072
	rf_7228	12878	1	-0.0548192	-0.659866	0.441054	0.505527	0.124591	0.601984	0.344596	0.612173	0.790724	-0.790724	0.612173
	rf_7228	7228	0	-0.368541	-2.00247	1.5347	2.0921	0.194712	2.15338	1.47342	0.300208	0.953874	-0.953874	0.300208
	rf_7228	7228	1	-0.0883089	-0.672447	0.458307	0.501347	0.131883	0.613454	0.346199	0.64767	0.761921	-0.761921	0.64767
D2	RF_12878	7228	0	-0.314787	-2.08232	1.67039	2.33597	0.344598	2.48224	1.52412	0.39072	0.920509	-0.920509	0.39072
	rf_12878	7228	1	-0.0548192	-0.659866	0.441054	0.505527	0.124591	0.601984	0.344596	0.612173	0.790724	-0.790724	0.612173
	rf_12878	12878	0	-0.377358	-2.29844	1.76339	2.58484	0.379609	2.7334	1.61483	0.364434	0.931229	-0.931229	0.364434
	rf_12878	12878	1	-0.0661355	-0.761246	0.554485	0.668371	0.132939	0.75605	0.466807	0.550573	0.834787	-0.834787	0.550573
D3	GDA_7228	7228	0	-0.278779	-1.88558	1.70564	2.30999	0.196895	2.36848	1.64715	0.284753	0.958601	-0.958601	0.284753
	gda_7228	7228	1	-0.118348	-0.713202	0.416982	0.531532	0.177332	0.660609	0.287905	0.588495	0.808501	-0.808501	0.588495
	gda_7228	12878	0	-0.230544	-2.11401	1.83297	2.65386	0.330182	2.77019	1.71665	0.332284	0.943179	-0.943179	0.332284
	gda_7228	12878	1	-0.10581	-0.751007	0.484565	0.620899	0.211816	0.775246	0.330217	0.588919	0.808192	-0.808192	0.588919
D4	GDA_12878	7228	0	-0.230544	-2.11401	1.83297	2.65386	0.330182	2.77019	1.71665	0.332284	0.943179	-0.943179	0.332284
	gda_12878	7228	1	-0.10581	-0.751007	0.484565	0.620899	0.211816	0.775246	0.330217	0.588919	0.808192	-0.808192	0.588919
	gda_12878	12878	0	-0.138802	-2.10572	1.92017	2.82365	0.479309	3.03055	1.71327	0.396315	0.918114	-0.918114	0.396315
	gda_12878	12878	1	-0.140737	-0.793596	0.498332	0.682362	0.210622	0.820191	0.360503	0.547569	0.836761	-0.836761	0.547569
a parameters of the heterozygous cluster calculated from the ground truth; Class=0 is negative class, Class=1 is positive class; Mean.* is mean of the m or a feature; Var.* is variance of the m or a feature; Cov is covariance; Eigenvalue* is the eigenvalue of the first or second eigenvector; Eigenvec*.* are coordinates of the first and second eigenvector (always orthogonal)
b GDA model was fitted on data with Data ID using labels predicted by Classifier, then the parameters of the heterozygous mixing component were extracted
c indicates classifier and the dataset it was trained on, i.e. RF_12878 is Random Forest trained on dataset 12878; 12878 and 7228 without prefix indicate ground truth
d GDA model was fitted on data with Data ID using labels predicted by Classifier, then the parameters of the heterozygous cluster were computed directly from the data
