## Supplemental Methods, Supplemental Figures and Supplemental Tables for "SureTypeSC - A Random Forest and Gaussian Mixture predictor of high confidence genotypes in single cell data": Table_S8.xlsx

### Sheet: Table S8
Table S8.	Log likelihood scores of GDA and discriminative powera
Supporting Classifier	Data ID	Neg_score_0b	Neg_score_1c	Pos_score_0d	Pos_score_1e	Totalscoref
12878	12878	-5.32664	-7.49927	-5.67225	-4.54948	2.94979
	7228	-5.23446	-7.94546	-5.24862	-4.21449	3.73097
7228	7228	-5.22078	-7.96654	-5.20838	-4.20775	3.7588
	12878	-5.17176	-7.5264	-5.59977	-4.56533	2.96108
RF_7228	7228	-5.436	-12.9236	-5.68289	-4.16436	8.75927
	12878	-5.14695	-15.2984	-5.45403	-4.82887	10.4695
RF_12878	12878	-5.24553	-12.249	-6.09241	-4.48276	7.76623
	7228	-5.74712	-12.0888	-6.73097	-3.94508	8.14373
GDA_7228	7228	-5.24274	-12.6646	-6.43962	-4.35281	8.31183
	12878	-5.0912	-13.2868	-6.35535	-4.84975	8.43703
GDA_12878	12878	-5.30327	-11.6576	-6.63469	-4.63956	7.01805
	7228	-5.56787	-11.5873	-6.94446	-4.12542	7.46192
a the scores measure the average log likelihood of data (Data ID) on positive and negative class fitted on data from Supporting Classifier. This is either ground truth (12878 or 7228) or data labeled from the first layer.
b average log likelihood score of the false heterozygous data from Data ID on the negative mixture model from GDA
c average log likelihood score of the true heterozygous data from Data ID on the negative mixture model from GDA
d average log likelihood score of the false heterozygous data from Data ID on the positive mixture model from GDA
e average log likelihood score of the true heterozygous data from Data ID on the negative mixture model from GDA
f total score (or discriminative power) calculated as (Pos_score_1+Neg_score_0) - (Neg_score_1 + Pos_score_0 )
