## Supplemental Methods, Supplemental Figures and Supplemental Tables for "SureTypeSC - A Random Forest and Gaussian Mixture predictor of high confidence genotypes in single cell data": Table_S9.xlsx

### Sheet: Table S9
Table S9. Precision rates with GenCall and SureTypeSC on single cell line from GM12878a
	QC001b
REF SC	AA	AB	BB	NC	Call_rate
AA	0.851+/-0.0098	0.008+/-0.0014	0+/-0	0.084+/-0.012	0.364+/-0.0028
AB	0.149+/-0.0097	0.946+/-0.0122	0.129+/-0.0081	0.57+/-0.013	0.151+/-0.0068
BB	0+/-1e-04	0.046+/-0.011	0.87+/-0.0081	0.076+/-0.0113	0.407+/-0.0024
NC	0+/-0	0+/-0	0+/-0	0.27+/-0.0102	0.077+/-0.0034
	GenCallc
REF SC	AA	AB	BB	NC	Call_rate
AA	0.895+/-0.0107	0+/-1e-04	0+/-0	0.268+/-0.0024	0.18+/-0.002
AB	0.105+/-0.0107	0.993+/-0.0035	0.089+/-0.0086	0.385+/-0.0043	0.035+/-0.0031
BB	0+/-0	0.007+/-0.0035	0.911+/-0.0086	0.312+/-0.0026	0.203+/-0.0023
NC	0+/-0	0+/-0	0+/-0	0.035+/-4e-04	0.583+/-0.0065
	GDAd
REF SC	AA	AB	BB	NC	Call_rate
AA	0.967+/-0.005	0.002+/-2e-04	0+/-0	0.226+/-0.0023	0.189+/-0.0013
AB	0.033+/-0.005	0.995+/-8e-04	0.022+/-0.0033	0.37+/-0.0027	0.065+/-0.0053
BB	0+/-0	0.003+/-5e-04	0.978+/-0.0033	0.37+/-0.0043	0.148+/-0.0061
NC	0+/-0	0+/-0	0+/-0	0.034+/-6e-04	0.599+/-0.0112
	RFe
REF SC	AA	AB	BB	NC	Call_rate
AA	0.949+/-0.0065	0.002+/-2e-04	0+/-0	0.266+/-0.003	0.172+/-7e-04
AB	0.051+/-0.0065	0.995+/-8e-04	0.038+/-0.0049	0.328+/-0.0048	0.09+/-0.0073
BB	0+/-0	0.003+/-5e-04	0.962+/-0.0049	0.37+/-0.0028	0.158+/-0.0037
NC	0+/-0	0+/-0	0+/-0	0.035+/-6e-04	0.58+/-0.0102
	RF-GDAf
REF SC	AA	AB	BB	NC	Call_rate
AA	0.972+/-0.004	0.002+/-2e-04	0+/-0	0.252+/-0.0042	0.17+/-0.0014
AB	0.028+/-0.004	0.996+/-6e-04	0.022+/-0.0032	0.326+/-0.0054	0.089+/-0.0076
BB	0+/-0	0.003+/-4e-04	0.978+/-0.0032	0.389+/-0.0037	0.134+/-0.0057
NCe	0+/-0	0+/-0	0+/-0	0.034+/-7e-04	0.607+/-0.0127
aelements of the table show confidence (precision) rates (and +/- confidence intervals at 95%) of a particular SC genotype (column) being genotyped as in reference (row), the last column shows the call rates in the single cell data; NC is no call
b GenCall with score threshold 0.01
c GenCall at high precision (score threshold 0.87)
d Gaussian Discriminant Analysis at high precision (score threshold 0.9)
e Random Forest at high precision (score threshold 0.79)
f cascade Random Forest and Gaussian Discriminant analysis at high precision (score threshold 0.75)
g incidence transitions from AA,AB and BB in SC to No Calls (NC) in Reference is always 0; this is due to quality check of the reference - SNPs that are not concordant within the replicates are set to NC and automatically set to NC in the single cell as well
