## Supplemental Methods, Supplemental Figures and Supplemental Tables for "SureTypeSC - A Random Forest and Gaussian Mixture predictor of high confidence genotypes in single cell data": Table_S10.xlsx

### Sheet: Table_S10
Table S10. Allele drop-in, allele drop-out and call rate with all tested algorithm at high precision
	Min. QCa	GenCallb	RFc	GDAd	RF-GDAe
ADI	0.05±0.01	0.007±0.003	0.005±0.0007	0.005±0.0007	0.004±0.0005
ADO	0.14±.009	0.096±0.01	0.045±0.006	0.03±0.004	0.025±0.004
Call rate	0.92±0.003	0.42±0.01	0.42±0.01	0.4±0.01	0.39±0.01
aGenCall score threshold 0.01
bGenCall score threshold 0.87
c RF score threshold 0.7
d GDA score threshold 0.9
e RF-GDA score threshold 0.75
